# Crop-OCT: a Fully Integrated Imageomics Pipeline to Identify Regional and Focal Retinopathy in Murine Models

**DOI:** 10.64898/2026.02.27.708333

**Authors:** Danielle R. Little, Abbas Shirinifard, Marybeth Lupo, Chih-Hsuan Wu, Haoran Chen, Mellisa R. Clemons, Michael Maclean, Olivia J. Marola, Gareth R. Howell, Cai Li, Michael A. Dyer

**Affiliations:** Departments of Developmental Neurobiology, St. Jude Children’s Research Hospital, Memphis, TN, USA; Biostatistics, St. Jude Children’s Research Hospital, Memphis, TN, USA; The Jackson Laboratory, Bar Harbor, ME, USA

## Abstract

Imageomics uses machine learning to accelerate our understanding of biological traits and human disease processes. Some of the earliest imageomics applications used deep learning to assess human diseases. For example, retinal fundus images were analyzed to diagnose diabetic retinopathy. The imaging modality optical coherence tomography (OCT) is widely used to diagnose and monitor the progression of retinopathy in patients and preclinical models. The standardized instrumentation and image format of OCT lends itself to imageomics, but generalizable, automated pipelines for segmentation and quantitation of large numbers of OCT images are still in early development. Here, we present the automated, end-to-end pipeline Crop-OCT that extracts features from thousands of OCT images, while preserving their location within the eye. We used the Crop-OCT pipeline on a diverse dataset, including 13 genetic models of retinopathy, with more than 20,000 OCT images, which allowed us to analyze nearly 6 million measured features. The pipeline was generalized on an independent dataset that was analyzed in a blinded manner. The pipeline enabled us to monitor ocular changes associated with aging and progression of diseases, such as retinitis pigmentosa, Leber congenital amaurosis, achromatopsia, Stargardt disease, diabetic retinopathy, and age-related macular degeneration. We also characterized heterogeneity across animals and identified regional and focal lesions. Our pipeline will unify feature extraction for preclinical models of retinal disease and serve as a foundation for future multimodal data integration for artificial intelligence applications based on imageomics.
