## Supplemental Table 1 for "Crop-OCT: a Fully Integrated Imageomics Pipeline to Identify Regional and Focal Retinopathy in Murine Models"

### Sheet: Line information-Links
Table S1. Mouse model source and background.
Line	Purchased/cryorederived from	Strain stock number	on spreadsheet	Predominant Genetic Background
C57BL6/J	original aging cohort	664	+/+	C57BL/6J
BALB/cByJ	The Jackson Laboratory	1026	+/+	BALB/cByJ
C57BL/6-Ins2Akita/J	The Jackson Laboratory	3548	Ins2 Akita/+	C57BL/6J
B6.BKS(D)-Leprdb/J	The Jackson Laboratory	697	LepR db/db	C57BL/6J
B6.Cg-Cep290rd16/Boc	The Jackson Laboratory	12283	Cep290 rd16/rd16	C57BL/6J
B6.129P2-Apoetm1Unc/J	The Jackson Laboratory	2052	Apoe -/-	C57BL/6J
B6.CXB1-Pde6brd10/J	The Jackson Laboratory	4297	Pde6b rd10/10	C57BL/6J
B6(A)-Rpe65rd12/J	The Jackson Laboratory	5379	Rpe65 rd12/rd12	C57BL/6J
B6.CXB1-Pde6ccpfl1/J	The Jackson Laboratory	3678	Pde6c cpfl1/cpfl1	C57BL/6J
B6.129S6(Cg)-Rhotm1.1Kpal/J	The Jackson Laboratory	17628	Rho P23H/+	C57BL/6J
Elovl4 tm1Rayy/J	The Jackson Laboratory - rederived	27977	Elovl4 mt/+	mixed 129
Cfh -/-	generated in Little et al manuscript in preparation	NA	Cfh -/-	C57BL/6J
Abca4 -/-	generated in Little et al manuscript in preparation	NA	Abca4 -/-	BALB/cByJ
Aipl1 -/-	rederived dyer lab	NA	Aip1 -/-	B6.129/SvEv
C57BL6/J	in house maintained	NA	+/+	C57BL/6J
Tsc1 lox/lox;RhoiCre Tg; OPNM1W-Cre Tg	The Jackson Laboratory crossed 3 strains	5680; 15850; 32911	Tsc1 lox/lox; Rho-iCre Tg; OPNM1W-Cre Tg	mixed: 129-2x white, agouti and B6,
