## Supplemental Table 5 for "Crop-OCT: a Fully Integrated Imageomics Pipeline to Identify Regional and Focal Retinopathy in Murine Models"

### Sheet: OCT_scores
Table S5. Performance evaluation of Swin-Umamba segmantation model
	IPL	INL	OPL	ONL	ELM	ISOS	RPE	CHR	Retinal Detachment
	1	2	3	4	5	6	7	8	9
Dice Similarity Coefficient	0.974522	0.933532	0.805961	0.838043	0.760432	0.808659	0.909922	0.939137	0.826545
False Negative	429.383	513.617	275.05	292.783	198.483	363.083	364.567	713.467	30.5
False Positive	422.2	498.633	313.65	258.483	216.183	238.683	496.25	954.683	47.0167
Intersection over Union	0.950891	0.879141	0.732344	0.79492	0.653516	0.74804	0.839487	0.889755	0.767837
True Negatives	85318.2	94411.2	99513.7	94915.6	101000	97862.9	97012.5	87355.5	101767
True positives	16230.2	6976.52	2297.6	6933.08	985.6	3935.37	4526.68	13376.3	555.417
number of predicted pixels	16652.4	7475.15	2611.25	7191.57	1201.78	4174.05	5022.93	14331	602.433
number of reference pixels	16659.6	7490.13	2572.65	7225.87	1184.08	4298.45	4891.25	14089.8	585.917
Average dice all layers	0.866306
	Swin-Umamba Definition for 5-fold cross validation	Formula
foreground mean	average metric for all objects of interest without background included
Dice Similarity Coefficient	overlap of predicted segmentation with the ground truth	[ \text{Dice} = \frac{2 \times TP}{2 \times TP + FP + FN} ]
False Negative	pixels that are present in ground truth but not present in the prediction
False Positive	number of pixels present in prediction but not ground truth
Intersection over Union	overlap of prediction with grouth truth normalized by their union	[ \text{IoU} = \frac{TP}{TP + FP + FN} ]
True Negatives	pixels correctly identified as background in both the predction and ground truth
True positives	pixels correctly identified as the object in both the prediction
number of predicted pixels	total pixels in segmentation mask
number of reference pixels	total pixels in ground truth mask

### Sheet: Fundus_scores
	foreground mean	optic nerve head
Dice Similarity Coefficient		0.986063
False Negative		162.128
False Positive		199.388
Intersection over Union		0.973178
True Negatives		1.17058e+06
True positives		12806.6
number of predicted pixels		13006
number of reference pixels		12968.7
